# Progressive oxygenation of developing leaves directs morphogenesis

**DOI:** 10.1101/2025.09.21.677629

**Authors:** Gabriele Panicucci, Vinay Shukla, Viktoriia Voloboeva, Leonardo Jo, Kees van Kollenburg, Sara Buti, Laura Dalle Carbonare, Francesco Licausi, Daan A. Weits

## Abstract

Oxygen availability underpins energy production in multicellular organisms, yet internal oxygen gradients arise in both plants and animals. Plants sense these variations via the PLANT CYSTEINE OXIDASE branch of the N-degron pathway, which regulates the stability of key transcription factors. Originally linked to metabolic control, this pathway recently emerged as a development regulator. While the shoot apical meristem was shown to be hypoxic, the oxygen dynamics of organs originating from this low-oxygen niche remain unknown. Here we show that developing leaves form a spatiotemporal oxygen gradient that is sensed through the oxygen sensing machinery. This pathway integrates local oxygen availability to regulate leaf morphogenesis: early hypoxia restricts cell expansion, while subsequent distal-to-proximal oxygenation enables specialized cell fates acquisition. Our findings reveal that oxygen acts as a positional cue in normal growth, guiding developmental trajectories. Our work highlights opportunities to harness oxygen gradients or sensing to direct plant form and function.
