## Supplementary Table 3 for "Progressive oxygenation of developing leaves directs morphogenesis"

### Sheet: Sheet1
GO ID	GO Term
GO:19827	stem cell population maintenance
GO:9934	regulation of meristem structural organization
GO:90436	leaf pavement cell development
GO:1905622	negative regulation of leaf development
GO:1905623	positive regulation of leaf development
GO:2000024	regulation of leaf development
GO:2000039	regulation of trichome morphogenesis
GO:9965	leaf morphogenesis
GO:10358	leaf shaping
GO:60777	compound leaf morphogenesis
GO:60776	simple leaf morphogenesis
GO:10374	stomatal complex development
GO:2000122	negative regulation of stomatal complex development
GO:2000123	positive regulation of stomatal complex development
GO:10103	stomatal complex morphogenesis
GO:10052	guard cell differentiation
GO:10377	guard cell fate commitment
GO:10441	guard cell development
GO:10376	stomatal complex formation
GO:10440	stomatal lineage progression
GO:10443	meristemoid mother cell division
GO:10444	guard mother cell differentiation
GO:10235	guard mother cell cytokinesis
GO:2000038	regulation of stomatal complex development
GO:48856	anatomical structure development
GO:90558	plant epidermis development
GO:10090	trichome morphogenesis
GO:10026	trichome differentiation
GO:902	cell morphogenesis
GO:90626	plant epidermis morphogenesis
GO:30154	cell differentiation
GO:32502	developmental process
GO:9658	chloroplast organization
GO:15995	chlorophyll biosynthetic process
GO:33305	chlorophyll a biosynthetic process
GO:36067	light-dependent chlorophyll biosynthetic process
GO:36068	light-independent chlorophyll biosynthetic process
GO:10380	regulation of chlorophyll biosynthetic process
GO:1902325	negative regulation of chlorophyll biosynthetic process
